# A *Drosophila in vivo* chemical screen reveals that combination drug treatment targeting MEK and DGKα mitigates Ras-driven polarity-impaired tumourigenesis

**DOI:** 10.1101/2022.03.14.484232

**Authors:** John E. La Marca, Robert W. Ely, Sarah T. Diepstraten, Peter Burke, Gemma L. Kelly, Patrick O. Humbert, Helena E. Richardson

## Abstract

The *RAS* oncogene and upregulation of the RAS signalling pathway is highly prevalent in human cancer, and therefore, therapeutically targeting the RAS pathway is a common treatment in cancer. However, RAS pathway upregulation is not sufficient to drive malignant cancer, since senescence mechanisms prevent cancer progression. Thus, additional mutations, such as mutations that prevent senescence or alter the tissue architecture (cell polarity), are required for *RAS*-driven tumour progression. Moreover, targeting *RAS*-driven cancers with RAS pathway inhibitors can often lead to undesirable side-effects and to drug resistance. Thus, identifying compounds that synergise with RAS-pathway inhibitors would enable lower doses of the RAS pathway inhibitors to be used and also decrease the acquisition of drug resistance. Here, in a boutique chemical screen using a *Drosophila* model of Ras-driven cell polarity-impaired cancer, we have identified compounds that reduce tumour burden by synergising with subtherapeutic doses of the RAS pathway inhibitor, Trametinib, which inhibits mitogen-activated kinase kinase (MEK). Analysis of one of the hits from the screen, Ritanserin, which targets serotonin receptors and diacy glycerol kinase alpha (DGK*α*), revealed that DGK*α* was the critical target in its synergism with Trametinib. We show that human mammary epithelial cells harbouring the *H-RAS* oncogene and knockdown of the cell polarity gene, *SCRIB*, are also sensitive to treatment with low doses of Trametinib and DGK*α* inhibition. Mechanistically, DGK*α* inhibition synergises with Trametinib by inhibiting MEK and mTOR activity. Altogether, our results provide evidence that targeting RAS-driven human cancers with RAS pathway and DGK*α* inhibitors will be an effective combination therapy.
