## Supplementary material for "A *Drosophila in vivo* chemical screen reveals that combination drug treatment targeting MEK and DGKα mitigates Ras-driven polarity-impaired tumourigenesis": Supp File 3

### Sheet: Sheet1
Control
Viability (Proportion of live cells)
					Tram (nM)
		0	0.189375	0.37875	0.7575	1.515	3.03	6.06
	0	1	0.892008	0.848106	0.77007	0.63246	0.514535	0.265173
	0.78625	0.975115	0.965388	0.910308	0.779836	0.633376	0.527299	0.361397
	1.5725	0.951979	0.948828	0.853681	0.757642	0.604722	0.498596	0.333549
Rit (uM)	3.145	0.927491	0.886524	0.748089	0.722524	0.593966	0.365821	0.300883
	6.29	0.875111	0.898184	0.743246	0.682645	0.537447	0.412498	0.265253
	12.58	0.647966	0.549614	0.47613	0.429402	0.3511	0.258601	0.179419
	25.16	0.0798352	0.072474	0.0693239	0.0762824	0.070227	0.0656472	0.0443313
RAS/SCRIB
Viability (Proportion of live cells)
					Tram (nM)
		0	0.189375	0.37875	0.7575	1.515	3.03	6.06
	0	1	0.979053	0.940882	0.910814	0.715608	0.587037	0.417449
	0.78625	0.997752	0.897688	0.815807	0.79103	0.699603	0.484602	0.360594
	1.5725	1.00648	0.897819	0.858106	0.821558	0.607594	0.465989	0.383579
Rit (uM)	3.145	0.99135	0.842695	0.900865	0.797097	0.7113	0.493903	0.37924
	6.29	0.903618	0.822464	0.793174	0.645359	0.571633	0.424119	0.37154
	12.58	0.717816	0.679759	0.605325	0.503732	0.424239	0.330029	0.299062
	25.16	0.229187	0.217259	0.202692	0.156524	0.16489	0.128177	0.101479
RAS
Viability (Proportion of live cells)
					Tram (nM)
		0	0.189375	0.37875	0.7575	1.515	3.03	6.06
	0	1	0.984158	0.944849	0.906821	0.71405	0.621716	0.44212
	0.78625	1.00086	0.980497	0.736884	0.909602	0.814239	0.543004	0.457366
	1.5725	0.99707	1.01045	0.939865	0.901578	0.802459	0.430669	0.375786
Rit (uM)	3.145	0.998498	0.957521	0.841253	0.715934	0.796226	0.608123	0.401848
	6.29	0.933676	0.932566	0.608104	0.78397	0.69153	0.463515	0.378576
	12.58	0.821986	0.759334	0.742717	0.639016	0.576203	0.460799	0.285494
	25.16	0.120198	0.100662	0.0989934	0.110412	0.0995728	0.0849685	0.066983
SCRIB
Viability (Proportion of live cells)
					Tram (nM)
		0	0.189375	0.37875	0.7575	1.515	3.03	6.06
	0	1	0.966287	0.959076	0.82435	0.82307	0.688693	0.387699
	0.78625	0.990709	0.936204	0.896028	0.788147	0.780304	0.583862	0.413604
	1.5725	0.985861	0.928138	0.941279	0.795568	0.764719	0.324836	0.291303
Rit (uM)	3.145	0.970703	0.892547	0.788609	0.808965	0.747071	0.343169	0.320731
	6.29	0.861028	0.809921	0.799713	0.652101	0.610879	0.543076	0.283604
	12.58	0.708769	0.644307	0.454242	0.496135	0.559275	0.411626	0.206169
	25.16	0.067346	0.0787366	0.0616198	0.0515091	0.0519961	0.0393323	0.0230579
Control
Viability (Proportion of live cells)
					Tram (nM)
		0	0.189375	0.37875	0.7575	1.515	3.03	6.06
	0	1	0.973046	0.857628	0.786469	0.739995	0.575945	0.432399
	0.78625	0.982516	0.968628	0.936762	0.798591	0.666079	0.53822	0.403428
	1.5725	0.976649	0.928895	0.927713	0.817258	0.713331	0.502691	0.383548
R59 (uM)	3.145	0.965558	0.912963	0.890254	0.760502	0.681366	0.500796	0.32622
	6.29	0.916683	0.891481	0.848915	0.7688	0.612787	0.525012	0.397025
	12.58	0.742112	0.704248	0.694323	0.553718	0.453829	0.346129	0.28236
	25.16	0.140921	0.133498	0.154117	0.167238	0.142566	0.127803	0.0981288
RAS/SCRIB
Viability (Proportion of live cells)
					Tram (nM)
		0	0.189375	0.37875	0.7575	1.515	3.03	6.06
	0	1	0.971983	0.933574	0.835067	0.681899	0.555652	0.444477
	0.78625	1.00025	0.96342	0.920868	0.868707	0.774306	0.563669	0.465297
	1.5725	0.980207	0.835971	0.909006	0.867906	0.748811	0.571987	0.421456
R59 (uM)	3.145	0.956912	0.927653	0.898178	0.779688	0.722329	0.534562	0.469058
	6.29	0.952847	0.894613	0.891915	0.789392	0.68019	0.570889	0.447055
	12.58	0.883017	0.853434	0.816515	0.628029	0.633543	0.494994	0.388151
	25.16	0.41684	0.352618	0.328818	0.314047	0.240049	0.205129	0.165716
Control
Viability (Proportion of live cells)
					Tram (nM)
		0	0.189375	0.37875	0.7575	1.515	3.03	6.06
	0	1	0.890198	0.981917	0.787358	0.600918	0.438723	0.398232
	2.5	0.983295	0.90741	0.813722	0.659801	0.57137	0.491524	0.321706
	5	0.955466	0.842731	0.739823	0.592359	0.586095	0.470208	0.412571
CU-3 (uM)	10	0.920433	0.817659	0.752606	0.660989	0.455356	0.472966	0.337804
	20	0.767273	0.722679	0.598056	0.563432	0.497357	0.394772	0.307236
	40	0.456227	0.365439	0.351133	0.315981	0.281605	0.206664	0.237078
	80	0.120908	0.108631	0.101855	0.114697	0.110843	0.102384	0.103731
RAS/SCRIB
Viability (Proportion of live cells)
					Tram (nM)
		0	0.189375	0.37875	0.7575	1.515	3.03	6.06
	0	1	0.90607	0.948613	0.731784	0.66545	0.581059	0.421494
	2.5	0.982727	0.921882	0.757109	0.730743	0.630857	0.516971	0.379021
	5	0.955401	0.79879	0.75361	0.570649	0.521212	0.436546	0.302411
CU-3 (uM)	10	0.931307	0.880415	0.691213	0.671344	0.366726	0.392507	0.302708
	20	0.807454	0.76141	0.589065	0.597372	0.347301	0.450798	0.330772
	40	0.654264	0.605069	0.441395	0.346007	0.430127	0.283836	0.246525
	80	0.134277	0.123928	0.118565	0.112409	0.120323	0.111102	0.114038
